# Knockdown of DJ-1 Resulted in a Coordinated Activation of the Innate Immune Antiviral Response in HEK293 Cell Line

**DOI:** 10.1101/2024.06.20.599923

**Authors:** Keren Zohar, Michal Linial

## Abstract

PARK7, also known as DJ-1, plays a critical role in protecting cells by functioning as a sensitive oxidation sensor and modulator of antioxidants. DJ-1 acts to maintain mitochondrial function and regulate transcription in response to different stressors. In this study, we show that cell lines vary by their antioxidation potential at basal condition. The transcriptome of HEK293 cells was tested following knockdown (KD) of DJ-1 using siRNAs which reduced the DJ-1 transcripts to only 12% of the original level. We compared the expression levels of 14k protein coding transcripts, and 4.2k non-coding RNAs relative to control cells treated with non-specific siRNAs. Among the coding genes, ∼200 upregulated differentially expressed genes (DEGs) signified a coordinated antiviral innate immune response. Most genes were associated with regulation of type 1 interferons (IFN) and induction of inflammatory cytokines. About a quarter of these genes were also induced in cells treated by non-specific siRNAs that were used as a negative control. Beyond the antiviral response, 114 genes were specific to KD of DJ-1 with enrichment in RNA metabolism and mitochondrial functions. A smaller set of downregulated genes (58 genes) were associated with dysregulation in membrane structure, cell viability, and mitophagy. We propose that KD of DJ-1 diminish its protective potency against oxidative stress, rendering the cells labile and responsive to dsRNA signal by activation of a large number of genes, many of which drive apoptosis, cell death, and inflammatory signatures. The KD of DJ-1 highlights its crucial role in regulating genes associated with antiviral responses, RNA metabolism, and mitochondrial functions, apparently through alteration in STAT activity and downstream signaling. Given that DJ-1 is highly expressed in metastatic cancers, targeting DJ-1 could be a promising therapeutic strategy where manipulation of DJ-1 level may reduce cancer cell viability and enhance the efficacy of cancer treatments.
