## Supplementary material for "Knockdown of DJ-1 Resulted in a Coordinated Activation of the Innate Immune Antiviral Response in HEK293 Cell Line": Table S1

### Sheet: 76-AX genes
Table S1. A list of 76 genes associated with GO:0016209: Antioxidant activity
Genee symbol	SH-SY5Y (N.T)	HEK293 (N.T)	Ratio: HEK>SH	Ratio:SH>HEK
SOD2	98	0	0	97.55
CYGB	27	0	0	27.01
GPX7	18	0	0	18.2
PXDN	359	94	0.26	3.77
PRXL2A	134	49	0.36	2.7
MGST3	61	26	0.42	2.25
PRXL2B	44	20	0.45	2.06
TXNL1	94	51	0.54	1.8
TXNDC17	41	22	0.53	1.76
GSTP1	247	141	0.57	1.74
PRDX5	108	61	0.56	1.73
TP53INP1	34	21	0.6	1.54
PTGES	3	1	0.21	1.47
NQO1	9	6	0.59	1.31
SELENOW	28	21	0.73	1.27
PRDX2	152	136	0.89	1.11
GSTZ1	18	17	0.89	1
TXNRD1	214	227	1.05	0.94
PARK7	118	124	1.05	0.94
GSTK1	46	53	1.13	0.85
GSTO1	31	36	1.11	0.85
PRDX1	166	198	1.19	0.83
CAT	32	37	1.15	0.82
PXDNL	1	0	0	0.82
CLIC2	1	1	0.36	0.78
APOM	2	1	0.44	0.76
SELENOS	32	45	1.38	0.69
GSR	72	107	1.47	0.67
SELENOF	80	129	1.6	0.61
PRDX6	176	291	1.64	0.6
NXN	28	46	1.61	0.59
SELENOT	37	62	1.65	0.58
TXNRD2	15	30	1.81	0.5
TXNRD3	13	24	1.79	0.5
GPX4	94	192	2.01	0.49
UBIAD1	26	52	1.95	0.48
PRDX3	127	272	2.12	0.47
TXN	52	122	2.29	0.43
SOD1	102	241	2.34	0.42
LTC4S	1	1	0.34	0.36
PRDX4	39	108	2.7	0.36
MGST2	4	10	2.07	0.35
PRXL2C	8	24	2.63	0.32
GLRX	3	7	1.96	0.32
SRXN1	1	2	0.91	0.28
GSTM2	4	19	3.73	0.21
GPX3	5	28	4.76	0.17
SESN2	14	94	6.42	0.14
GSTO2	1	6	3.35	0.12
APOE	1	9	4.88	0.08
GPX8	0	49	48.58	0
MGST1	0	28	27.63	0
PTGS2	0	3	3.45	0
DUOX1	0	1	0.96	0
TXNDC2	0	1	0.9	0
IPCEF1	0	1	0.87	0
GPX2	0	1	0.64	0
EPX	0	0	0.44	0
ALB	0	0	0	0
ALOX5AP	0	0	0	0
AMBP	0	0	0	0
APOA4	0	0	0	0
DUOX2	0	0	0	0
FABP1	0	0	0	0
GPX5	0	0	0	0
GPX6	0	0	0	0
GSTA1	0	0	0	0
HP	0	0	0	0
LPO	0	0	0	0
MPO	0	0	0	0
MT3	0	0	0	0
PTGS1	0	0	0	0
S100A9	0	0	0	0
SOD2-2	0	0	0	0
SOD3	0	0	0	0
TPO	0	0	0	0

### Sheet: Fig S1
Table S1. Selected genes from GO: Antioxidant activity with ratio >|2| by using TPM (A)/ (TPM(B)+1))
Genee symbol	SH-SY5Y (N.T)	HEK293 (N.T)	Ratio: HEK>SH	Ratio:SH>HEK
CYGB	27.0061	0	0	27.0061
GPX7	18.2043	0	0	18.2043
SOD2	97.5544	0	0	97.5544
PXDN	358.95	94.2225	0.261765	3.76959
PRXL2A	134.101	48.7086	0.360534	2.69775
MGST3	61.471	26.2861	0.420773	2.25283
PRXL2B	43.6647	20.2453	0.453273	2.05526
GPX4	94.4399	191.729	2.00889	0.490015
MGST2	3.72829	9.80226	2.07311	0.34514
PRDX3	127.032	271.742	2.12246	0.465757
TXN	52.399	122.268	2.2897	0.425083
SOD1	102.133	241.432	2.34097	0.421286
PRXL2C	7.99773	23.6946	2.6334	0.323866
PRDX4	39.131	108.238	2.69712	0.358217
GSTO2	0.824711	6.10893	3.34789	0.116011
PTGS2	0	3.44864	3.44864	0
GSTM2	4.17929	19.344	3.73487	0.205431
GPX3	4.87809	28.0007	4.76357	0.168206
APOE	0.808689	8.81771	4.87519	0.0823704
SESN2	13.6214	93.8065	6.41569	0.143676
MGST1	0	27.6335	27.6335	0
GPX8	0	48.5795	48.5795	0
PARK7	117.751	124.404	1.0476	0.938978
